# Shouldering the challenge of deciphering avian palate evolution

**DOI:** 10.1101/2025.06.10.658509

**Authors:** Juan Benito, Pei-Chen Kuo, Christopher R. Torres, Guillermo Navalón, Olivia Plateau, Alexander D. Clark, Elizabeth M. Steell, Daniel J. Field

## Abstract

Wilken et al. (1) investigate the evolution of avian palatal kinesis using comparative morphology and biomechanical modelling. While the study’s topic and approach are timely, its conclusions are marred by inadequate taxon sampling and morphological misinterpretations.
