## Supplementary dataset 2 for "Shouldering the challenge of deciphering avian palate evolution"

### Sheet: Data
Clade	Genus	Species	Lenght Orbital Process (OP)	OP tip expansion	Close approach OP - braincase (BC)	Matching OP depression in BC	Nasofrontal hinge	Prokinesis	Evidence for kinesis	Specimen	Reference	Notes
Palaeognathae	Struthio	camelus	Medium	Yes (dorsoventral)	No	No	No	No (rhyncokinesis)	Literature		Gusselkloo et al. (2001)
Palaeognathae	Dromaius	novaehollandiae	Medium	Yes (but entire OP)	No	No	No	No (rhyncokinesis)	Literature		Gusselkloo et al. (2001)
Palaeognathae	Apteryx	owenii	Long	Yes (dorsoventral)	No	No	No	No (rhyncokinesis)	Literature		Bock (1964), Bühler (1981)
Palaeognathae	Crypturellus	tataupa	Long	Yes (dorsoventral)	Close approach	No	No	No (rhyncokinesis)	Literature		Bock (1964), Bühler (1981)
Palaeognathae	Nothoprocta	perdicaria	Long	Yes (dorsoventral)	Close approach	No	No	No (rhyncokinesis)	Pers. Obvs. (osteo)	UMZC 824
Anseriformes	Chauna	torquata	Short	No	No	No	Yes	Yes	Pers. Obvs. (osteo)	UMZC 211 C
Anseriformes	Cygnus	cygnus	Long	No	Close approach	No	Yes	Yes	Literature & Pers. Obvs. (osteo)	UMZC 250	Bühler (1981)
Anseriformes	Anser	sp.	Long	No	No	No	Yes	Yes	Literature		Bühler (1981)
Anseriformes	Anas	platythynchos	Long	No	Close approach	Yes	Yes	Yes	Literature		Dawson et al. (2011)
Anseriformes	Anas	crecca	Long	No	Close approach	Yes	Yes	Yes	Pers. Obvs. (osteo)	UMZC 233
Anseriformes	Biziura	lobata	Long	No	No	No	Yes	Yes	Pers. Obvs. (osteo)	UMZC 243 A
Anseriformes	Aythya	ferina	Medium	No	No	No	Yes	Yes	Pers. Obvs. (osteo)	UMZC 223
Galliformes	Alectura	lathami	Medium	No	No	No	No (flexion zone)	Yes	Pers. Obvs. (osteo)	FMNH 106491
Galliformes	Aburria	aburri	Long	Yes (dorsoventral)	No	No	No (flexion zone)	Yes	Pers. Obvs. (osteo)	FMNH 320400
Galliformes	Pavo	muticus	Long	No	No	No	No (flexion zone)	Yes	Pers. Obvs. (osteo)	UMZC 813
Galliformes	Perdix	cinerea	Long	No	No	No	No (flexion zone)	Yes	Pers. Obvs. (osteo)	UMZC 406
Galliformes	Meleagris	gallopavo	Long	No	No	No	No (flexion zone)	Yes	Pers. Obvs. (osteo)	FMNH 478705
Mirandornithes	Phenicopterus	sp.	Long	Yes (lateromedial)	Close approach	No	Yes	Yes	Literature & Pers. Obvs. (osteo)	UMZC 769	Bock (1964)
Mirandornithes	Podiceps	nigricollis	Long	Yes (lateromedial)	Very close approach	No	Yes	Yes	Pers. Obvs. (osteo)	FMNH 339462
Mirandornithes	Podilymbus	podiceps	Long	Yes (lateromedial)	Close approach	No	Yes	Yes	Pers. Obvs. (osteo)	FMNH 498706
Mirandornithes	Aechmophorus	occidentalis	Long	Yes (dorsoventral)	Close approach	No	Yes	Yes	Pers. Obvs. (osteo)	FMNH 364135
Strisores	Aegotheles	sp.	Short	No	No	No	Yes	Yes	Literature		Zusi & Livezey (2006)
Strisores	Nyctibius	sp.	Short	No	No	No	Yes	Yes	Literature		Zusi & Livezey (2006)
Otidiformorphae	Cotythaeola	cristata	Medium	Yes (dorsoventral)	No	No	Yes	Yes	Pers. Obvs. (osteo)	FMNH 313065
Otidiformorphae	Coccyzus	americanus	Medium	Yes (dorsoventral)	Close approach	No	Yes	Yes	Pers. Obvs. (osteo)	FMNH 535172
Colimbimorphae	Columba	livia	Medium	No	No	No	No (flexion zone)	Yes	Literature		van Gennip et al. (1992)
Colimbimorphae	Caloenas	nicobarica	Medium	No	No	No	No (flexion zone)	Yes	Literature & Pers. Obvs. (osteo)	UMZC 412 A	Korzun et al. (2008)
Colimbimorphae	Goura	cristata	Long	No	No	No	No (flexion zone)	Yes	Literature & Pers. Obvs. (osteo)	UMZC 413 B1	Korzun et al. (2008)
Colimbimorphae	Pterocles	orientalis	Medium	No	No	No	No (flexion zone)	No (rhyncokinesis)	Literature		Korzun et al. (2008)
Gruiformes	Grus	leucogeranus	Long	Yes (dorsoventral)	No	No	No (flexion zone)	No (rhyncokinesis)	Literature & Pers. Obvs. (osteo)	UMZC 344 D	Bühler (1981)
Gruiformes	Grus	canadensis	Long	Yes (dorsoventral)	No	No	No (flexion zone)	No (rhyncokinesis)	Literature & Pers. Obvs. (dissection)	WWH-16868	Bühler (1981)
Gruiformes	Aramus	guarauna	Long	Yes (dorsoventral)	No	No	No (flexion zone)	No (rhyncokinesis)	Pers. Obvs. (osteo)	FMNH 385831
Gruiformes	Podica	senegalensis	Long	Yes (lateromedial)	Very close approach	Yes	Yes	Yes	Pers. Obvs. (osteo)	UMZC 209 A
Charadriiformes	Recurvirostra	avosetta	Long	Yes (dorsoventral)	Very close approach	Yes	No (flexion zone)	No (rhyncokinesis)	Literature		Bühler (1981)
Charadriiformes	Burhinus	magnirostris	Long	Yes (lateromedial)	Close approach	Yes	No (flexion zone)	Limited (more rhyncokinetic)	Literature & Pers. Obvs. (osteo)	UMZC 356 B	Bühler (1981)
Charadriiformes	Hematopus	ostralegus	Long	Yes (dorsoventral)	Close approach	No	No (flexion zone)	Limited (more rhyncokinetic)	Literature & Pers. Obvs. (osteo)	UMZC 348	Bühler (1981)	OP connects on paraphenoid rostrum/mesethmoid, more rhyncokinetic
Charadriiformes	Scolopax	rusticola	Long	Yes (dorsoventral)	Close approach	Yes	No (flexion zone)	No (rhyncokinesis)	Literature & Pers. Obvs. (osteo)	UMZC 307	Bühler (1981)	OP conectx on mesethmoid, heavily rotated skull (quadrate rostral to eye)
Charadriiformes	Numenius	sp.	Long	Yes (dorsoventral)	Close approach	Yes	No (flexion zone)	Limited (more rhyncokinetic)	Literature		Bühler (1981)
Charadriiformes	Calidris	canutus	Long	Yes (dorsoventral)	Close approach	Yes	No (flexion zone)	No (rhyncokinesis)	Literature		Gusselkloo et al. (2001)
Charadriiformes	Rhyncops	niger	Short	No	No	No	Yes	Yes	Literature & Pers. Obvs. (osteo)	UMZC 268	Bühler (1981), but see Bock (1964) (derived prokinesis)
Charadriiformes	Chroicocephalus	novaehollandiae	Long	Yes (lateromedial)	Close approach	Yes	No (flexion zone)	Intermediate	Literature		Bock (1964), Bühler (1981)
Charadriiformes	Larus	fuscus	Long	Yes (lateromedial)	Very close approach	Yes	No (flexion zone)	Intermediate	Literature & Pers. Obvs. (osteo)	UMZC 274 2	Bock (1964), Bühler (1981)
Charadriiformes	Rissa	tridactyla	Long	Yes (lateromedial)	Close approach	Yes	No (flexion zone)	Intermediate	Literature & Pers. Obvs. (osteo)	UMZC 272	Bühler (1981)
Charadriiformes	Cepphus	grylle	Long	Yes (lateromedial)	Very close approach	Yes	No (flexion zone)	Yes	Literature & Pers. Obvs. (osteo)	UMZC 826	Bühler (1981)
Gaviiformes	Gavia	immer	Long	Yes (lateromedial)	No	No	No (flexion zone)	Yes	Literature & Pers. Obvs. (osteo)	FMNH 375412	Bühler (1981)
Procellariiformes	Fulmarus	glacialis	Medium	Yes (lateromedial)	No	No	No (flexion zone)	Yes	Pers. Obvs. (osteo)	FMNH 339549
Procellariiformes	Diomedea	immutabilis	Long	Yes (lateromedial)	No	No	No (flexion zone)	Yes	Pers. Obvs. (osteo)	FMNH 313778
Procellariiformes	Phoebastria	sp.	Long	Yes (lateromedial)	Close approach	No	No (flexion zone)	Yes	Literature		Zusi & Livezey (2006)
Suliformes	Fregata	magnificens	Long	Yes (lateromedial)	No	No	No (flexion zone)	Yes	Pers. Obvs. (osteo)	FMNH 343194
Suliformes	Phalacrocorax	carbo	Short	No	Close approach	Yes	Yes	Yes	Pers. Obvs. (osteo)	UMZC 265 A
Suliformes	Sula	sp.	Short	No	No	No	Yes	Yes	Literature		Bühler (1981)
Pelecaniformes	Ardea	cinerea	Long	Yes (lateromedial)	Very close approach	Yes	Yes	Yes	Pers. Obvs. (osteo)	UMZC 336 C
Pelecaniformes	Ardea	herodias	Long	Yes (lateromedial)	Very close approach	Yes	Yes	Yes	Pers. Obvs. (dissection)	WWH-16872
Pelecaniformes	Ardea	sp.	Long	Yes (lateromedial)	Very close approach	Yes	Yes	Yes	Pers. Obvs. (osteo)	UMZC 659
Pelecaniformes	Egretta	novaeholllandiae	Long	Yes (lateromedial)	Very close approach	Yes	Yes	Yes	Pers. Obvs. (osteo)	UMZC 337 D2
Pelecaniformes	Nycticorax	nycticorax	Long	Yes (lateromedial)	Very close approach	Yes	Yes	Yes	Pers. Obvs. (osteo)	UMZC 342 AA
Pelecaniformes	Eudocimus	ruber	Long	Yes (dorsoventral)	No	No	No (flexion zone)	Yes	Literature & Pers. Obvs. (osteo)	UZMC 327 C	Bühler (1981)
Pelecaniformes	Platalea	leucorodia	Long	Yes (dorsoventral)	No	No	No (flexion zone)	Yes	Pers. Obvs. (osteo)	UMZC 329 A
Pelecaniformes	Ciconia	ciconia	Long	Yes (dorsoventral)	Close approach	Yes	No (flexion zone)	Yes	Pers. Obvs. (osteo)	UMZC 331 A
Pelecaniformes	Scopus	umbretta	Long	Yes (lateromedial)	Close approach	No	No (flexion zone)	Yes	Pers. Obvs. (osteo)	UMZC 342 F
Pelecaniformes	Balaeniceps	rex	Long	Yes (dorsoventral)	Close approach	No	Yes	Yes	Literature & Pers. Obvs. (osteo)	UMZC 327	Bock (1964)
Pelecaniformes	Pelecanus	sp.	Medium	No	No	No	Yes	Yes	Literature		Bühler (1981)
Accipitriformes	Sarcoramphus	papa	Medium	Yes (dorsoventral)	No	No	No (flexion zone)	No	Pers. Obvs. (osteo)	UMZC 517 A		Movement of the palate is not transmitted towards the beak, which is immobile. Doesn't seem to be glued or dried
Accipitriformes	Cathartes	aura	Medium	Yes (dorsoventral)	No	No	No (flexion zone)	Yes	Pers. Obvs. (osteo)	FMNH 105447		Movement of the quadrate and palate slighly lifts tip of the beak
Accipitriformes	Pandion	haliaetus	Medium	Yes (dorsoventral)	No	No	No (flexion zone)	Yes	Pers. Obvs. (osteo)	FMNH 356968
Accipitriformes	Elanoides	forficatus	Medium	Yes (dorsoventral)	No	No	No (flexion zone)	Yes	Pers. Obvs. (osteo)	FMNH 334904
Accipitriformes	Haliaeetus	leucocephalus	Medium	Yes (dorsoventral)	No	No	No (flexion zone)	Yes	Pers. Obvs. (osteo)	FMNH 291266
Accipitriformes	Circus	hudsonicus	Medium	Yes (dorsoventral, but not distinct)	No	No	No (flexion zone)	Yes	Pers. Obvs. (osteo)	FMNH 88427
Accipitriformes	Accipter	striatus	Medium	Yes (dorsoventral, but not distinct)	No	No	No (flexion zone)	Yes	Pers. Obvs. (osteo)	FMNH 430274
Accipitriformes	Buteo	swainsoni	Medium	Yes (dorsoventral, but not distinct)	No	No	No (flexion zone)	Yes	Pers. Obvs. (osteo)	FMNH 444953
Coliiformes	Colius	sp.	Long	Yes (dorsoventral)	Close approach	Yes	No	No	Literature		Schindler et al. (2025)
Leptosomiformes	Leptosomus	discolor	Short	No	No	No	Yes	Yes	Pers. Obvs. (osteo)	UMZC 439
Trogoniformes	Trogon	sp.	Long	Yes (dorsoventral)	Close approach	Yes	Yes	Yes	Literature		Zusi & Livezey (2006)
Trogoniformes	Pharomachrus	sp.	Long	No	No	No		Yes	Literature		Zusi & Livezey (2006)
Bucerotiformes	Bucorvus	abyssinicus	Long	Yes (dorsoventral)	No	No	Yes	Yes	Literature		Bock (1964), Schindler et al. (2025)
Bucerotiformes	Bucorvus	sp.	Long	Yes (dorsoventral)	No	No	Yes	Yes	Literature & Pers. Obvs. (osteo)	UMZC 432 I	Bock (1964), Schindler et al. (2025)
Bucerotiformes	Upupa	epops	Long	Yes (lateromedial)	Close approach	Yes	No (flexion zone)	Yes	Literature		Bühler (1981), Schindler et al. (2025)
Bucerotiformes	Phoeniculus	purpureus	Long	Yes (lateromedial)	Close approach	No	Yes	Yes	Literature		Schindler et al. (2025)
Coraciiformes	Eurystomus	orientalis	Long	No	Close approach	No	Yes	Yes	Pers. Obvs. (osteo)	UMZC 436 BE
Coraciiformes	Momotus	momota	Long	Yes (lateromedial)	Close approach	Yes	Yes	Yes	Literature		Korzun et al. (2004)
Coraciiformes	Dacelo	novaeguineae	Long	Yes (lateromedial)	Very close approach	Yes	Yes	Yes	Pers. Obvs. (osteo)	UMZC 823
Coraciiformes	Ceyx	sp.	Long	Yes (lateromedial)	Close approach	Yes	Yes	Yes	Pers. Obvs. (osteo)	UMZC 437 A
Piciformes	Ramphastos	ambiguus	Long	Yes (lateromedial)	Close approach	No	Yes	No	Literature		Schindler et al. (2025)
Piciformes	Mulleripicus	pulverulentus	Long	No	No	Yes	No	No	Pers. Obvs. (osteo)	UMZC 816
Piciformes	Capito	niger	Long	Yes (lateromedial)	No	No	Yes	Yes	Pers. Obvs. (osteo)	FMNH 290503
Piciformes	Semnornis	ramphastinus	Long	Yes (dorsoventral)	No	No	Yes	Yes	Pers. Obvs. (osteo)	FMNH 438514
Strigiformes	Surnia	ulula	Medium	Yes (dorsoventral)	No	No	Yes	Yes	Pers. Obvs. (osteo)	UMZC 495 C
Strigiformes	Bubo	virginianus	Medium	Yes (dorsoventral)	No	No	Yes	Yes	Literature		Olsen & Westneat (2016)
Passeriformes	Emberiza	calandra	Long	No	No	Yes	No (flexion zone)	Yes	Pers. Obvs. (osteo)	UMZC 910
Passeriformes	Psaracolius	decumanus	Medium	Yes (lateromedial)	No	No	Yes	Yes	Pers. Obvs. (osteo)	FMNH 324060
Passeriformes	Manucodia	chalybatus	Long	Yes (lateromedial)	Close approach	Yes	Yes	Yes	Pers. Obvs. (osteo)	UMZC 436 K
Passeriformes	Ptilonorhynchus	violaceus	Long	Yes (lateromedial)	Close approach	Yes	Yes	Yes	Pers. Obvs. (osteo)	UMZC 455 A
Passeriformes	Machetornis	rixous	Long	Yes (dorsoventral)	No	No	Yes	Yes	Pers. Obvs. (osteo)	FMNH 335240
Passeriformes	Corvus	brachyrhynchos	Long	Yes (dorsoventral)	No	No	Yes	Yes	Literature & Pers. Obvs. (dissection)	FMNH S25-0156	Bock (1964), Gusselkloo et al. (2001)

### Sheet: References
Bock, W.J., 1964. Kinetics of the avian skull. Journal of Morphology, 114(1), pp.1-41.
Buhler, P., 1981. Functional anatomy of the avian jaw apparatus. In: AS King, J McClelland, editors. Form and Function in Birds, Volume 2. New York: Academic Press. p 439–468.
Dawson, M.M., Metzger, K.A., Baier, D.B. and Brainerd, E.L., 2011. Kinematics of the quadrate bone during feeding in mallard ducks. Journal of Experimental Biology, 214(12), pp.2036-2046.
Gussekloo, S.W., Vosselman, M.G. and Bout, R.G., 2001. Three-dimensional kinematics of skeletal elements in avian prokinetic and rhynchokinetic skulls determined by Roentgen stereophotogrammetry. Journal of Experimental Biology, 204(10), pp.1735-1744.
Korzun, L.P., Érard, C. and Gasc, J.P., 2004. Morphofunctional study of the bill and hyoid apparatus of Momotus momota (Aves, Coraciiformes, Momotidae): implications for omnivorous feeding adaptation in motmots. Comptes Rendus Biologies, 327(4), pp.319-333.
Korzun, L.P., Erard, C., Gasc, J.P. and Dzerzhinsky, F.J., 2008. Bill and hyoid apparatus of pigeons (Columbidae) and sandgrouse (Pteroclididae): A common adaptation to vegetarian feeding?. Comptes Rendus. Biologies, 331(1), pp.64-87.
Schindler, M., Flaum, B., Manafzadeh, A.R., Kamska, V., Chandra Rajan, K., Robles Malagamba, M.J., Hu, R., Baum, D. and Dean, M.N., 2025. Helmeted hornbill cranial kinesis: Balancing mobility and stability in a high‐impact joint. The Anatomical Record.
Van Gennip, E.M.S.J. and Berkhoudt, H., 1992. Skull mechanics in the pigeon, Columba livia, a three‐dimensional kinematic model. Journal of morphology, 213(2), pp.197-224.
Zusi, R.L. and Livezey, B.C., 2006. Variation in the os palatinum and its structural relation to the palatum osseum of birds (Aves). Annals of Carnegie Museum, 75(3), pp.137-180.
